# Regulatory divergence and functional diversification of a c-di-GMP-controlled sigma factor in Actinomycetota

**DOI:** 10.64898/2026.01.14.699351

**Authors:** Joee D. Denis, Govind Chandra, Justine J. Choi, Yves V. Brun, Kelley A. Gallagher

## Abstract

Members of the σ^28^ family of alternative σ factors typically regulate genes involved in flagellar biosynthesis. However, the only member of the σ^28^ family present in the actinobacterial genus *Streptomyces*, WhiG, controls the differentiation of aerial hyphae into spores. WhiG activity is regulated by the second messenger c-di-GMP, which arms its cognate anti-σ, RsiG, to bind and sequester the σ factor. Understanding WhiG evolution can thus shed light on the diversity of processes regulated by c-di-GMP across Phylum Actinomycetota. Members of Actinomycetota comprise highly diverse filamentous and unicellular, flagellated and non-flagellated species, and the actinobacterial ancestor is predicted to have been motile. Here, our systematic analysis reveals that WhiG homologs are broadly distributed throughout the Actinomycetota and form two distinct clades: WhiG1, whose members have retained the ancestral association with the flagellar biosynthesis cluster and are not regulated by an RsiG anti-σ, and WhiG2, whose members are typically regulated by RsiG via c-di-GMP. Bioinformatic analysis of their target regulons suggests that this σ factor has significantly diversified in function to control various processes, including motility, chemotaxis, Type IV pili synthesis, sporulation, antibiotic biosynthesis, and c-di-GMP metabolism across diverse actinobacterial species. These findings highlight a phylogenetic split in the regulation and function of this key transcription factor throughout the phylum.

**Importance:** Mounting global responses to dynamic environmental conditions is a crucial function that bacterial cells must perform. Global regulatory networks are most often studied in individual species, however, understanding how regulatory networks have evolved in distinct bacterial lineages remains an outstanding question. The alternative σ factor WhiG, which is found in the actinobacterial genus *Streptomyces*, is a dedicated sporulation σ, yet has long been known to have a close evolutionary relationship to σ factors that are responsible for regulation of flagellar biosynthesis. Analysis of the distribution of WhiG in Phylum Actinomycetota reveals that homologs typically co-occur with either a flagellar cluster or the c-di-GMP-binding anti-σ RsiG. Functional predictions of WhiG target genes across the Actinomycetota further reveal that diverse biological processes are controlled by these transcription factors, most notably motility, chemotaxis, Type IV pili biosynthesis, regulation of gene expression, c-di-GMP metabolism, and specialized metabolite biosynthesis.
