## Supplemental Table 1 for "Regulatory divergence and functional diversification of a c-di-GMP-controlled sigma factor in Actinomycetota"

Organism	GenBank Accession	Taxonomic ID	SpeciesTaxonomic ID	WhiG1 homologs	WhiG2 homologs	RsiG homologs	Flagella gene cluster
[Propionibacterium] humerusii P08	GCA_000204235.2	999892	1050843	0	0	0	0
Acidimicrobium ferrooxidans DSM 10331	GCA_000023265.1	525909	53635	0	1	0	1
Acidipropionibacterium acidipropionici	GCA_001441165.1	1748	1748	0	0	0	0
Acidithrix ferrooxidans	GCA_000949295.1	1280514	1280514	0	1	1	1
Acidothermus cellulolyticus 11B	GCA_000015025.1	351607	28049	1	1	1	1
Actinoalloteichus hoggarensis	GCA_002234535.1	1470176	1470176	0	1	1	0
Actinoalloteichus hymeniacidonis	GCA_001747425.1	340345	340345	0	1	1	0
Actinobaculum suis	GCA_900102025.1	1657	1657	0	0	0	0
Actinokineospora bangkokensis	GCA_001940455.1	1193682	1193682	0	1	1	0
Actinokineospora spheciospongiae	GCA_000564855.1	909613	909613	0	1	1	0
Actinokineospora terrae	GCA_900111175.1	155974	155974	1	1	1	1
Actinomadura madurae	GCA_900115095.1	1993	1993	0	0	0	0
Actinomadura mexicana	GCA_900188105.1	134959	134959	0	0	0	0
Actinomadura meyerae	GCA_900188445.1	240840	240840	0	0	0	0
Actinomyces coleocanis DSM 15436	GCA_000159015.1	525245	103618	0	0	0	0
Actinomyces glycerinitolerans	GCA_900098745.1	1892869	1892869	0	0	0	0
Actinomyces graevenitzii C83	GCA_000239695.1	435830	55565	0	0	0	0
Actinomyces hongkongensis	GCA_001746855.1	178339	178339	0	0	0	0
Actinomyces hordeovulneris	GCA_001907235.1	52770	52770	0	0	0	0
Actinomyces johnsonii F0542	GCA_000466245.1	1321818	544581	0	0	0	0
Actinomyces liubingyangii	GCA_001907245.1	1921764	1921764	0	0	0	0
Actinomyces marimammalium	GCA_001936115.1	156892	156892	0	0	0	0
Actinomyces oris	GCA_001553935.1	544580	544580	0	0	0	0
Actinomyces radicidentis	GCA_001553565.1	111015	111015	0	0	0	0
Actinomyces ruminicola	GCA_900103565.1	332524	332524	0	0	0	0
Actinomyces urogenitalis DSM 15434	GCA_000159035.1	525246	103621	0	0	0	0
Actinophytocola xanthii	GCA_001921205.1	1912961	1912961	1	1	1	1
Actinophytocola xinjiangensis	GCA_001921215.1	485602	485602	0	1	1	0
Actinoplanes awajinensis subsp. mycoplanecinus	GCA_001509495.1	135947	135946	4	0	0	1
Actinoplanes derwentensis	GCA_900104725.1	113562	113562	4	0	0	1
Actinoplanes friuliensis DSM 7358	GCA_000494755.1	1246995	196914	4	0	0	1
Actinoplanes missouriensis 431	GCA_000284295.1	512565	1866	4	0	0	1
Actinoplanes philippinensis	GCA_900113015.1	35752	35752	4	0	0	1
Actinoplanes regularis	GCA_900188005.1	52697	52697	4	0	0	1
Actinoplanes utahensis	GCA_000785985.1	1869	1869	4	0	0	1
Actinopolymorpha cephalotaxi	GCA_900113145.1	504797	504797	0	0	0	0
Actinopolymorpha singaporensis	GCA_900104745.1	117157	117157	0	0	0	0
Actinopolyspora righensis	GCA_900116555.1	995060	995060	0	1	1	0
Actinopolyspora xinjiangensis	GCA_900104475.1	405564	405564	0	1	1	0
Actinospica robiniae DSM 44927	GCA_000504285.1	479430	304901	0	0	0	0
Actinosynnema mirum DSM 43827	GCA_000023245.1	446462	40567	1	1	1	1
Actinotalea ferrariae CF5-4	GCA_000603945.1	948458	1386098	1	1	0	0
Actinotignum schaalii	GCA_000724605.1	59505	59505	0	0	0	0
Adlercreutzia equolifaciens DSM 19450	GCA_000478885.1	1384484	446660	0	0	0	0
Aeromicrobium choanae	GCA_900167475.1	1736691	1736691	0	0	0	0
Aeromicrobium erythreum	GCA_001509405.1	2041	2041	0	0	0	0
Aeromicrobium marinum DSM 15272	GCA_000160775.2	585531	219314	0	0	0	0
Agreia bicolorata	GCA_000938265.1	110935	110935	0	0	0	0
Agrococcus baldri	GCA_900114805.1	153730	153730	0	0	0	0
Agrococcus carbonis	GCA_900104705.1	684552	684552	0	0	0	0
Agrococcus casei LMG 22410	GCA_900163565.1	1255656	343512	0	0	0	0
Agrococcus jejuensis	GCA_900099705.1	399736	399736	0	0	0	0
Agromyces aureus	GCA_001660485.1	453304	453304	0	0	0	0
Agromyces cerinus subsp cerinus	GCA_900142065.1	232089	33878	0	0	0	0
Agromyces flavus	GCA_900104685.1	589382	589382	0	0	0	0
Alloactinosynnema album (Actinokineospora abla)	GCA_900099755.1	504798	504798	0	1	1	0
Alloactinosynnema iranicum (Actinokineospora_iranica)	GCA_900101685.1	1271860	1271860	0	1	1	0
Allokutzneria albata	GCA_900103775.1	211114	211114	0	1	1	0
Alloscardovia macacae	GCA_002127695.1	1160091	1160091	0	0	0	0
Amycolatopsis australiensis	GCA_900119165.1	546364	546364	0	1	1	0
Amycolatopsis halophila YIM 93223	GCA_000504245.1	592678	1069073	0	0	0	0
Amycolatopsis japonica	GCA_000732925.1	208439	208439	0	1	1	0
Amycolatopsis marina	GCA_900111885.1	490629	490629	0	1	1	0
Amycolatopsis mediterranei U32	GCA_000196835.1	749927	33910	0	1	1	0
Amycolatopsis methanolica 239	GCA_000739085.1	1068978	1814	0	1	1	0
Amycolatopsis rubida	GCA_900115345.1	112413	112413	0	1	1	0
Amycolatopsis saalfeldensis	GCA_900110575.1	394193	394193	0	1	1	0
Amycolatopsis sacchari	GCA_900114035.1	115433	115433	0	1	1	0
Amycolatopsis xylanica	GCA_900107045.1	589385	589385	0	1	1	0
Anaerolinea thermophila UNI-1	GCA_000199675.1	926569	926569	NA	NA	NA	NA
Arcanobacterium haemolyticum DSM 20595	GCA_000092365.1	644284	28264	0	0	0	0
Arcanobacterium phocae	GCA_900105865.1	131112	131112	0	0	0	0
Ardenticatena maritima DSM 23922	GCA_001293545.1	872965	872965	NA	NA	NA	NA
Arthrobacter agilis	GCA_002157505.1	37921	37921	0	0	0	1
Arthrobacter alpinus ERGS4:06	GCA_001445575.1	656366	656366	0	0	0	0
Arthrobacter alpinus R3.8	GCA_001294625.1	656366	656366	1	0	0	0
Arthrobacter crystallopoietes	GCA_900100805.1	37928	37928	0	0	0	0
Arthrobacter crystallopoietes BAB-32	GCA_000328305.2	1246476	37928	2	0	0	1
Arthrobacter cupressi	GCA_900099975.1	1045773	1045773	0	0	0	0
Arthrobacter enclensis	GCA_001457025.1	993070	993070	0	0	0	0
Arthrobacter globiformis NBRC 12137	GCA_000238915.2	1077972	1665	0	0	0	0
Arthrobacter nitrophenolicus	GCA_000332815.1	683150	683150	0	0	0	0
Arthrobacter rhombi	GCA_900163545.1	71253	71253	0	0	0	0
Arthrobacter subterraneus	GCA_900099735.1	335973	335973	0	0	0	0
Arthrobacter woluwensis	GCA_900105345.1	156980	156980	0	0	0	0
Asanoa ishikariensis	GCA_900107455.1	137265	137265	0	0	0	0
Atopobium deltae	GCA_001552785.1	1393034	1393034	0	0	0	0
Atopobium minutum	GCA_001437015.1	1381	1381	0	0	0	0
Atopobium parvulum DSM 20469	GCA_000024225.1	521095	1382	0	0	0	0
Atopobium rimae ATCC 49626	GCA_000174015.1	553184	1383	0	0	0	0
Atopobium vaginae DSM 15829	GCA_000159235.2	525256	82135	0	0	0	0
Atopobium vaginae PB189-T1-4	GCA_000179715.1	866774	82135	0	0	0	0
Auraticoccus monumenti	GCA_900101785.1	675864	675864	0	0	0	0
Austwickia chelonae NBRC 105200	GCA_000298175.1	1184607	100225	1	0	0	1
Beutenbergia cavernae DSM 12333	GCA_000023105.1	471853	84757	0	0	0	0
Bifidobacterium actinocoloniiforme DSM 22766	GCA_001263395.1	1437605	638619	0	0	0	0
Bifidobacterium adolescentis ATCC 15703	GCA_000010425.1	367928	1680	0	0	0	0
Bifidobacterium angulatum DSM 20098 = JCM 7096	GCA_001025155.1	518635	1683	0	0	0	0
Bifidobacterium animalis subsp lactis DSM 10140	GCA_000022965.1	555970	28025	0	0	0	0
Bifidobacterium asteroides PRL2011	GCA_000304215.1	1147128	1684	0	0	0	0
Bifidobacterium biavatii DSM 23969	GCA_000741165.1	1437608	762212	0	0	0	0
Bifidobacterium bifidum PRL2010	GCA_000165905.1	702459	1681	0	0	0	0
Bifidobacterium bohemicum DSM 22767	GCA_000741525.1	1437606	638617	0	0	0	0
Bifidobacterium bombi DSM 19703	GCA_000737845.1	1341695	471511	0	0	0	0
Bifidobacterium breve DSM 20213 = JCM 1192	GCA_001025175.1	518634	1685	0	0	0	0
Bifidobacterium callitrichos DSM 23973	GCA_000741175.1	1437609	762209	0	0	0	0
Bifidobacterium choerinum	GCA_000741135.1	35760	35760	0	0	0	0
Bifidobacterium commune	GCA_900094885.1	1505727	1505727	0	0	0	0
Bifidobacterium coryneforme	GCA_000737865.1	1687	1687	0	0	0	0
Bifidobacterium cuniculi	GCA_000741575.1	1688	1688	0	0	0	0
Bifidobacterium dentium JCM 1195 = DSM 20436	GCA_001042595.1	1150423	1689	0	0	0	0
Bifidobacterium gallicum DSM 20093 = LMG 11596	GCA_000741205.1	561180	78342	0	0	0	0
Bifidobacterium gallinarum	GCA_000741215.1	78344	78344	0	0	0	0
Bifidobacterium longum NCC2705	GCA_000007525.1	206672	216816	0	0	0	0
Bifidobacterium magnum	GCA_000741255.1	1692	1692	0	0	0	0
Bifidobacterium minimum	GCA_000741645.1	1693	1693	0	0	0	0
Bifidobacterium mongoliense DSM 21395	GCA_000741285.1	1437603	518643	0	0	0	0
Bifidobacterium pseudolongum PV8-2	GCA_000800475.2	1447715	1694	0	0	0	0
Bifidobacterium psychraerophilum	GCA_000741705.1	218140	218140	0	0	0	0
Bifidobacterium reuteri DSM 23975	GCA_000741695.1	1437610	983706	0	0	0	0
Bifidobacterium saguini DSM 23967	GCA_000741715.1	1437607	762210	0	0	0	0
Bifidobacterium scardovii JCM 12489 = DSM 13734	GCA_001042635.1	1150461	158787	0	0	0	0
Bifidobacterium stellenboschense	GCA_000741785.1	762211	762211	0	0	0	0
Bifidobacterium subtile	GCA_000741775.1	77635	77635	0	0	0	0
Bifidobacterium thermophilum	GCA_000741495.1	33905	33905	0	0	0	0
Bifidobacterium thermophilum RBL67	GCA_000347695.1	1254439	33905	0	0	0	0
Bifidobacterium tsurumiense	GCA_000741765.1	356829	356829	0	0	0	0
Blastococcus endophyticus	GCA_900110555.1	673521	673521	1	1	1	1
Blastococcus saxobsidens DD2	GCA_000284015.1	1146883	138336	1	1	1	1
Bowdeniella nasicola DSM 19116	GCA_001907295.1	208480	208480	0	0	0	0
Bowdeniella nasicola KPR-1	GCA_900107735.1	208480	208480	0	0	0	0
Brachybacterium faecium DSM 4810	GCA_000023405.1	446465	43669	0	0	0	0
Brachybacterium muris UCD-AY4	GCA_000338055.1	1249481	219301	0	0	0	0
Brachybacterium nesterenkovii	GCA_900163655.1	47847	47847	0	0	0	0
Brachybacterium phenoliresistens	GCA_000576425.1	396014	396014	0	0	0	0
Brevibacterium aurantiacum	GCA_001729525.1	273384	273384	0	0	0	0
Brevibacterium casei S18	GCA_000314575.1	1229781	33889	0	0	0	0
Brevibacterium linens	GCA_001606005.1	1703	1703	0	0	0	0
Brevibacterium mcbrellneri ATCC 49030	GCA_000178455.1	585530	53363	0	0	0	0
Brevibacterium sandarakinum	GCA_900105045.1	629680	629680	0	0	0	0
Brevibacterium yomogidense	GCA_900163715.1	946573	946573	0	0	0	0
Caldilinea aerophila DSM 14535	GCA_000281175.1	926550	926550	NA	NA	NA	NA
Catenulispora acidiphila DSM 44928	GCA_000024025.1	479433	304895	0	1	1	0
Cellulomonas bogoriensis 69B4 = DSM 16987	GCA_000767165.1	1386082	301388	1	1	0	1
Cellulomonas carbonis T26	GCA_000767175.1	947969	1386092	1	1	0	1
Cellulomonas cellasea DSM 20118	GCA_000767135.1	1408250	43670	1	1	0	1
Cellulomonas fimi ATCC 484	GCA_000212695.1	590998	1708	1	1	0	1
Cellulomonas flavigena DSM 20109	GCA_000092865.1	446466	1711	0	1	0	0
Cellulomonas gilvus ATCC 13127	GCA_000218545.1	593907	11	1	1	1	1
Cellulomonas marina	GCA_900111925.1	988821	988821	1	1	0	1
Cellulosimicrobium cellulans	GCA_002162335.1	1710	1710	0	0	0	1
Clavibacter michiganensis subsp sepedonicus	GCA_000069225.1	31964	28447	0	0	0	0
Cnuibacter physcomitrellae	GCA_002096055.1	1619308	1619308	0	0	0	0
Collinsella aerofaciens ATCC 25986	GCA_000169035.1	411903	74426	0	0	0	0
Collinsella intestinalis DSM 13280	GCA_000156175.1	521003	147207	0	0	0	0
Collinsella stercoris DSM 13279	GCA_000156215.1	445975	147206	0	0	0	0
Collinsella tanakaei YIT 12063	GCA_000225705.1	742742	626935	0	0	0	0
Conexibacter woesei DSM 14684	GCA_000025265.1	469383	191495	1	2	1	1
Coriobacterium glomerans PW2	GCA_000195315.1	700015	33871	0	0	0	0
Corynebacterium accolens ATCC 49725	GCA_000159115.1	525260	38284	0	0	0	0
Corynebacterium ammoniagenes DSM 20306	GCA_001941425.1	649754	1697	0	0	0	0
Corynebacterium appendicis CIP 107643	GCA_900156665.1	1161099	163202	0	0	0	0
Corynebacterium aquilae DSM 44791	GCA_001941445.1	1431546	203263	0	0	0	0
Corynebacterium argentoratense DSM 44202	GCA_000590555.1	1348662	42817	0	0	0	0
Corynebacterium atypicum	GCA_000732945.1	191610	191610	0	0	0	0
Corynebacterium aurimucosum ATCC 700975	GCA_000022905.1	548476	169292	0	0	0	0
Corynebacterium auriscanis	GCA_000767255.1	99807	99807	0	0	0	0
Corynebacterium callunae DSM 20147	GCA_000344785.1	1121353	1721	0	0	0	0
Corynebacterium camporealensis	GCA_000980815.1	161896	161896	0	0	0	0
Corynebacterium casei LMG S-19264	GCA_000550785.1	1285583	160386	0	0	0	0
Corynebacterium coyleae	GCA_900105505.1	53374	53374	0	0	0	0
Corynebacterium crudilactis	GCA_001643015.1	1652495	1652495	0	0	0	0
Corynebacterium cystitidis DSM 20524	GCA_900111265.1	1121357	35757	0	0	0	0
Corynebacterium deserti GIMN1010	GCA_001277995.1	931089	1408191	0	0	0	0
Corynebacterium diphtheriae	GCA_001457455.1	1717	1717	0	0	0	0
Corynebacterium doosanense CAU 212 = DSM 45436	GCA_000767055.1	558173	1121358	0	0	0	0
Corynebacterium durum F0235	GCA_000318135.1	1035195	61592	0	0	0	0
Corynebacterium efficiens YS-314	GCA_000011305.1	196164	152794	0	0	0	0
Corynebacterium epidermidicanis	GCA_001021025.1	1050174	1050174	0	0	0	0
Corynebacterium falsenii DSM 44353	GCA_000525655.1	1451189	108486	0	0	0	0
Corynebacterium flavescens	GCA_001941465.1	28028	28028	0	0	0	0
Corynebacterium frankenforstense DSM 45800	GCA_001941485.1	1437875	1230998	0	0	0	0
Corynebacterium freneyi DNF00450	GCA_000758965.1	1287475	134034	0	0	0	0
Corynebacterium genitalium ATCC 33030	GCA_000143825.1	585529	38288	0	0	0	0
Corynebacterium glucuronolyticum	GCA_900176155.1	39791	39791	0	0	0	0
Corynebacterium glutamicum ATCC 13032	GCA_000011325.1	196627	1718	0	0	0	0
Corynebacterium glyciniphilum AJ 3170	GCA_000626675.1	1404245	1404244	0	0	0	0
Corynebacterium halotolerans YIM 70093 = DSM 44683	GCA_000341345.1	1121362	225326	0	0	0	0
Corynebacterium humireducens NBRC 106098 = DSM 45392	GCA_000819445.1	1223515	1223514	0	0	0	0
Corynebacterium imitans	GCA_000739455.1	156978	156978	0	0	0	0
Corynebacterium jeikeium	GCA_002209185.2	38289	38289	0	0	0	0
Corynebacterium jeikeium K411	GCA_000006605.1	306537	38289	0	0	0	0
Corynebacterium kroppenstedtii DSM 44385	GCA_000023145.1	645127	161879	0	0	0	0
Corynebacterium kutscheri	GCA_000980835.1	35755	35755	0	0	0	0
Corynebacterium lactis RW2-5	GCA_001274895.1	1408189	1231000	0	0	0	0
Corynebacterium lipophiloflavum DSM 44291	GCA_000159635.1	525263	161889	0	0	0	0
Corynebacterium marinum DSM 44953	GCA_000835165.1	1224162	349751	0	0	0	0
Corynebacterium maris DSM 45190	GCA_000442645.1	1224163	575200	0	0	0	0
Corynebacterium matruchotii ATCC 14266	GCA_000175375.1	553207	43768	0	0	0	0
Corynebacterium mustelae	GCA_001020985.1	571915	571915	0	0	0	0
Corynebacterium mycetoides	GCA_900103625.1	38302	38302	0	0	0	0
Corynebacterium oculi	GCA_001412105.1	1544416	1544416	0	0	0	0
Corynebacterium otitidis ATCC 51513	GCA_000296405.1	883169	29321	0	0	0	0
Corynebacterium phocae	GCA_001941565.1	161895	161895	0	0	0	0
Corynebacterium pollutisoli	GCA_900177745.1	1610489	1610489	0	0	0	0
Corynebacterium pseudotuberculosis C231	GCA_000144675.1	681645	1719	0	0	0	0
Corynebacterium pyruviciproducens ATCC BAA-1742	GCA_000411375.1	1125779	598660	0	0	0	0
Corynebacterium resistens DSM 45100	GCA_000177535.2	662755	258224	0	0	0	0
Corynebacterium riegelii	GCA_001263755.1	156976	156976	0	0	0	0
Corynebacterium simulans	GCA_001586215.1	146827	146827	0	0	0	0
Corynebacterium singulare	GCA_000833575.1	161899	161899	0	0	0	0
Corynebacterium sphenisci DSM 44792	GCA_001941505.1	1437874	191493	0	0	0	0
Corynebacterium spheniscorum	GCA_900113445.1	185761	185761	0	0	0	0
Corynebacterium stationis	GCA_001941345.1	1705	1705	0	0	0	0
Corynebacterium terpenotabidum Y-11	GCA_000418365.1	1200352	89154	0	0	0	0
Corynebacterium testudinoris	GCA_001021045.1	136857	136857	0	0	0	0
Corynebacterium tuscaniense DNF00037	GCA_000759055.1	1401064	302449	0	0	0	0
Corynebacterium urealyticum DSM 7109	GCA_000069945.1	504474	43771	0	0	0	0
Corynebacterium ureicelerivorans	GCA_000747315.1	401472	401472	0	0	0	0
Corynebacterium uterequi	GCA_001021065.1	1072256	1072256	0	0	0	0
Corynebacterium variabile DSM 44702	GCA_000179395.2	858619	1727	0	0	0	0
Corynebacterium vitaeruminis DSM 20294	GCA_000550805.1	1224164	38305	0	0	0	0
Couchioplanes caeruleus subsp caeruleus	GCA_001884705.1	56427	56438	4	0	0	1
Cryobacterium arcticum	GCA_001679725.1	670052	670052	0	0	0	1
Cryobacterium flavum	GCA_900103805.1	1424659	1424659	0	0	0	1
Cryobacterium psychrotolerans	GCA_900101115.1	386301	386301	0	0	0	1
Cryobacterium roopkundense	GCA_000764165.1	1001240	1001240	1	0	0	1
Cryptobacterium curtum DSM 15641	GCA_000023845.1	469378	84163	0	0	0	0
Cryptosporangium arvum DSM 44712	GCA_000585375.1	927661	80871	1	0	0	1
Cryptosporangium aurantiacum	GCA_900143005.1	134849	134849	2	0	1	1
Curtobacterium flaccumfaciens UCD-AKU	GCA_000349565.1	1292022	2035	1	0	0	1
Cutibacterium acnes KPA171202	GCA_000008345.1	267747	1747	0	0	0	0
Cutibacterium avidum 44067	GCA_000367205.1	1170318	33010	0	0	0	0
Cutibacterium granulosum DSM 20700	GCA_000463665.1	1160719	33011	0	0	0	0
Dehalococcoides mccartyi 195	GCA_000011905.1	243164	243164	NA	NA	NA	NA
Dehalogenimonas lykanthroporepellens BL-DC-9	GCA_000143165.1	552811	552811	NA	NA	NA	NA
Denitrobacterium detoxificans	GCA_001643775.1	79604	79604	0	0	0	0
Dermabacter vaginalis	GCA_001678905.1	1630135	1630135	0	0	0	0
Dermacoccus nishinomiyaensis	GCA_000725405.1	1274	1274	0	0	0	0
Dietzia alimentaria	GCA_001722515.1	665550	665550	0	0	0	0
Dietzia maris	GCA_001630765.1	37915	37915	0	0	0	0
Dietzia timorensis	GCA_001659785.1	499555	499555	0	0	0	0
Eggerthella lenta DSM 2243	GCA_000024265.1	479437	84112	0	0	0	0
Enteractinococcus helveticum	GCA_001657475.1	1837282	1837282	0	0	0	0
Enterorhabdus caecimuris B7	GCA_000403355.2	1235794	671266	0	0	0	0
Ferrithrix thermotolerans DSM 19514	GCA_900128965.1	1121881	209649	0	1	1	1
Frankia alni ACN14a	GCA_000058485.1	326424	1859	0	0	0	0
Frankia casuarinae	GCA_000013345.1	106370	106370	0	0	0	0
Frankia inefficax	GCA_000166135.1	298654	298654	0	0	0	0
Frankia symbiont of Datisca glomerata	GCA_000177615.2	656024	656024	0	0	0	0
Friedmanniella flava	GCA_900110855.1	1036181	1036181	0	0	0	0
Friedmanniella luteola	GCA_900105065.1	546871	546871	0	0	0	0
Friedmanniella sagamiharensis	GCA_900105785.1	546874	546874	0	0	0	0
Gardnerella vaginalis 409-05	GCA_000025205.1	553190	2702	0	0	0	0
Gardnerella vaginalis ATCC 14019	GCA_000159155.2	525284	2702	0	0	0	0
Geodermatophilus africanus	GCA_900107105.1	1137993	1137993	1	1	1	1
Geodermatophilus amargosae	GCA_900116515.1	1296565	1296565	1	1	1	1
Geodermatophilus nigrescens	GCA_900129495.1	1070870	1070870	1	1	1	1
Geodermatophilus obscurus	GCA_900115395.1	1861	1861	1	1	1	1
Geodermatophilus obscurus DSM 43160	GCA_000025345.1	526225	1861	1	1	1	1
Geodermatophilus pulveris	GCA_900188375.1	1564159	1564159	1	1	1	1
Geodermatophilus ruber	GCA_900114385.1	504800	504800	1	1	1	1
Geodermatophilus saharensis	GCA_900188205.1	1137994	1137994	1	1	1	1
Geodermatophilus siccatus	GCA_900103785.1	1137991	1137991	1	1	1	1
Geodermatophilus telluris	GCA_900102745.1	1190417	1190417	1	1	1	1
Glutamicibacter arilaitensis Re117	GCA_000197735.1	861360	256701	0	0	0	0
Glutamicibacter halophytocola	GCA_001302565.1	1933880	1933880	0	0	0	0
Glycomyces harbinensis	GCA_900101745.1	58114	58114	0	0	0	0
Glycomyces sambucus	GCA_900102815.1	380244	380244	0	0	0	0
Gordonia aichiensis NBRC 108223	GCA_000332975.1	1220583	36820	0	0	0	0
Gordonia amarae NBRC 15530	GCA_000241345.2	1075090	36821	0	0	0	0
Gordonia araii NBRC 100433	GCA_000241265.2	1073574	263909	0	0	0	0
Gordonia bronchialis DSM 43247	GCA_000024785.1	526226	2054	0	0	0	0
Gordonia effusa NBRC 100432	GCA_000241305.2	1077974	263908	0	0	0	0
Gordonia hirsuta DSM 44140 = NBRC 16056	GCA_000333015.1	1121927	53427	0	0	0	0
Gordonia malaquae NBRC 108250	GCA_000344135.1	1223542	410332	0	0	0	0
Gordonia neofelifaecis NRRL B-59395	GCA_000192435.2	644548	945692	0	0	0	0
Gordonia paraffinivorans NBRC 108238	GCA_000344155.1	1223543	175628	0	0	0	0
Gordonia polyisoprenivorans VH2	GCA_000247715.1	1112204	84595	0	0	0	0
Gordonia rhizosphera NBRC 16068	GCA_000298195.1	1108045	83341	0	0	0	0
Gordonia sihwensis NBRC 108236	GCA_000333035.1	1223544	173559	0	0	0	0
Gordonia soli NBRC 108243	GCA_000334455.1	1223545	320799	0	0	0	0
Gordonia sputi NBRC 100414	GCA_000248055.2	1089453	36823	0	0	0	0
Gordonia terrae	GCA_001698225.1	2055	2055	0	0	0	0
Gordonia westfalica	GCA_900105725.1	158898	158898	0	0	0	0
Gordonibacter pamelaeae 7-10-1-b	GCA_000210055.1	657308	471189	0	0	0	0
Haloactinobacterium album	GCA_900105765.1	648782	648782	0	0	0	0
Haloechinothrix alba	GCA_900188115.1	664784	664784	0	1	1	0
Herbiconiux ginsengi	GCA_900107435.1	381665	381665	0	0	0	0
Herpetosiphon aurantiacus DSM 785	GCA_000018565.1	316274	316274	NA	NA	NA	NA
Hoyosella subflava DQS3-9A1	GCA_000214175.1	443218	639313	0	0	0	0
Ilumatobacter coccineus YM16-304	GCA_000348785.1	1313172	467094	0	1	1	0
Intrasporangium calvum DSM 43043	GCA_000184685.1	710696	53358	0	0	0	0
Intrasporangium chromatireducens Q5-1	GCA_000576575.1	584657	1386088	0	0	0	0
Intrasporangium oryzae NRRL B-24470	GCA_000576595.1	1386089	412687	0	0	0	0
Isoptericola dokdonensis DS-3	GCA_001636295.1	1300344	372663	0	0	0	0
Isoptericola variabilis 225	GCA_000215105.1	743718	139208	0	0	0	0
Janibacter hoylei PVAS-1	GCA_000297495.1	1210046	364298	0	0	0	0
Janibacter indicus	GCA_900176385.1	857417	857417	0	0	0	0
Janibacter melonis	GCA_001637565.1	262209	262209	0	0	0	0
Jatrophihabitans endophyticus	GCA_900129455.1	1206085	1206085	1	0	0	1
Jiangella alkaliphila	GCA_900105925.1	419479	419479	0	0	0	0
Jonesia denitrificans DSM 20603	GCA_000024065.1	471856	43674	1	1	0	1
Kibdelosporangium aridum	GCA_900176515.1	2030	2030	0	1	1	0
Kibdelosporangium phytohabitans	GCA_001302585.1	860235	860235	0	1	1	0
Kineococcus radiotolerans SRS30216 = ATCC BAA-149	GCA_000017305.1	266940	131568	1	1	1	1
Kineosphaera limosa NBRC 100340	GCA_000298215.1	1184609	111564	1	0	0	1
Kitasatospora aureofaciens	GCA_002082605.1	1894	1894	0	1	1	0
Kitasatospora cheerisanensis KCTC 2395	GCA_000696185.1	1348663	81942	0	1	1	0
Kitasatospora setae KM-6054	GCA_000269985.1	452652	2066	0	1	1	0
Klenkia soli	GCA_900103975.1	1052260	1052260	1	1	1	1
Klenkia taihuensis	GCA_900112525.1	1225127	1225127	1	1	1	1
Knoellia aerolata DSM 18566	GCA_000768695.1	1385519	442954	0	0	0	0
Knoellia flava TL1	GCA_000768675.1	1385518	913969	0	0	0	0
Knoellia sinensis KCTC 19936	GCA_000768705.1	1385520	136100	0	0	0	0
Knoellia subterranea KCTC 19937	GCA_000768685.1	1385521	184882	0	0	0	0
Kocuria flava	GCA_001482365.1	446860	446860	0	0	0	0
Kocuria indica	GCA_900177335.1	1049583	1049583	0	0	0	0
Kocuria palustris	GCA_001275345.1	71999	71999	0	0	0	0
Kocuria polaris	GCA_000786195.1	136273	136273	0	0	0	0
Kocuria rhizophila DC2201	GCA_000010285.1	378753	72000	0	0	0	0
Krasilnikoviella flava	GCA_900167525.1	526729	526729	0	0	0	0
Kribbella flavida DSM 17836	GCA_000024345.1	479435	182640	0	0	0	0
Ktedonobacter racemifer DSM 44963	GCA_000178855.1	485913	485913	NA	NA	NA	NA
Kutzneria albida DSM 43870	GCA_000525635.1	1449976	43357	0	1	1	0
Kytococcus aerolatus	GCA_900187395.1	592308	592308	0	0	0	0
Kytococcus sedentarius DSM 20547	GCA_000023925.1	478801	1276	0	0	0	0
Lawsonella clevelandensis	GCA_001293125.1	1528099	1528099	0	0	0	0
Leifsonia aquatica ATCC 14665	GCA_000469485.1	1358026	144185	1	0	0	1
Leifsonia rubra CMS 76R	GCA_000477555.1	1348338	191389	0	0	0	0
Leifsonia xyli	GCA_001647635.1	1575	1575	1	0	0	1
Leifsonia xyli subsp cynodontis DSM 46306	GCA_000470775.1	1389489	1575	0	0	0	0
Lentzea albida	GCA_900111005.1	65499	65499	0	1	1	0
Lentzea guizhouensis	GCA_001701025.1	1586287	1586287	0	1	1	0
Leucobacter komagatae	GCA_000834055.1	55969	55969	0	0	0	0
Luteipulveratus halotolerans	GCA_001247745.1	1631356	1631356	0	0	0	0
Luteipulveratus mongoliensis	GCA_001190945.1	571913	571913	0	0	0	0
Marinactinospora thermotolerans DSM 45154	GCA_900167435.1	1122192	531310	0	0	0	0
marine actinobacterium PHSC20C1	GCA_000153145.1	312284	312284	0	0	0	0
Marmoricola scoriae	GCA_900104965.1	642780	642780	1	0	0	1
Microbacterium aurum	GCA_001974985.1	36805	36805	0	0	0	0
Microbacterium azadirachtae	GCA_000956505.1	582680	582680	0	0	0	0
Microbacterium chocolatum	GCA_001652465.1	84292	84292	0	0	0	0
Microbacterium esteraromaticum	GCA_900163815.1	57043	57043	0	0	0	0
Microbacterium foliorum	GCA_000956415.1	104336	104336	1	0	0	1
Microbacterium ginsengisoli	GCA_000956535.1	400772	400772	0	0	0	0
Microbacterium humi	GCA_900105715.1	640635	640635	0	0	0	1
Microbacterium hydrocarbonoxydans	GCA_000956475.1	273678	273678	0	0	0	0
Microbacterium ketosireducens	GCA_000956575.1	92835	92835	0	0	0	0
Microbacterium mangrovi	GCA_000802305.1	1348253	1348253	0	0	0	0
Microbacterium maritypicum MF109	GCA_000455825.1	1333857	300020	1	0	0	1
Microbacterium oxydans	GCA_000956525.1	82380	82380	0	0	0	1
Microbacterium paludicola	GCA_001887285.1	300019	300019	0	0	0	0
Microbacterium paraoxydans	GCA_900105335.1	199592	199592	0	0	0	1
Microbacterium pygmaeum	GCA_900100885.1	370764	370764	0	0	0	0
Microbacterium sediminis	GCA_001689915.1	904291	904291	0	0	0	1
Microbacterium testaceum StLB037	GCA_000202635.1	979556	2033	0	0	0	0
Microbacterium trichothecenolyticum	GCA_000956465.1	69370	69370	0	0	0	0
Microbispora rosea	GCA_900156315.1	58117	58117	0	0	0	0
Micrococcus luteus NCTC 2665	GCA_000023205.1	465515	1270	0	0	0	0
Micrococcus terreus	GCA_900116905.1	574650	574650	0	0	0	0
Microlunatus phosphovorus NM-1	GCA_000270245.1	1032480	29405	0	0	0	0
Microlunatus soli	GCA_900105385.1	630515	630515	0	0	0	0
Micromonospora aurantiaca ATCC 27029	GCA_000145235.1	644283	47850	0	0	0	0
Micromonospora auratinigra	GCA_900089595.1	261654	261654	0	0	0	0
Micromonospora avicenniae	GCA_900156065.1	1198245	1198245	0	0	0	0
Micromonospora carbonacea	GCA_900091535.1	47853	47853	0	0	0	0
Micromonospora chersina	GCA_900091475.1	47854	47854	0	0	0	0
Micromonospora coxensis	GCA_900090295.1	356852	356852	0	0	0	0
Micromonospora cremea	GCA_900143515.1	709881	709881	0	0	0	0
Micromonospora echinospora	GCA_900091495.1	1877	1877	0	0	0	0
Micromonospora inositola	GCA_900090285.1	47865	47865	0	0	0	0
Micromonospora inyonensis	GCA_900091415.1	47866	47866	0	0	0	0
Micromonospora krabiensis	GCA_900091425.1	307121	307121	0	0	0	0
Micromonospora lupini str Lupac 08	GCA_000297395.2	1150864	285679	0	0	0	0
Micromonospora narathiwatensis	GCA_900089605.1	299146	299146	0	0	0	0
Micromonospora nigra	GCA_900091585.1	145857	145857	0	0	0	0
Micromonospora pallida	GCA_900090325.1	145854	145854	0	0	0	0
Micromonospora pattaloongensis	GCA_900107255.1	405436	405436	1	0	0	1
Micromonospora peucetia	GCA_900091625.1	47871	47871	0	0	0	0
Micromonospora purpureochromogenes	GCA_900091515.1	47872	47872	0	0	0	0
Micromonospora rhizosphaerae	GCA_900091465.1	568872	568872	0	0	0	0
Micromonospora rifamycinica	GCA_900090265.1	291594	291594	0	0	0	0
Micromonospora rosaria	GCA_001567585.1	47874	47874	0	0	0	0
Micromonospora sediminicola	GCA_900089585.1	946078	946078	0	0	0	0
Micromonospora siamensis	GCA_900090305.1	299152	299152	0	0	0	0
Micromonospora yangpuensis	GCA_900091615.1	683228	683228	0	0	0	0
Microterricola viridarii	GCA_001542775.1	412690	412690	1	0	0	0
Mobilicoccus pelagius NBRC 104925	GCA_000247995.2	1089455	746032	1	0	0	1
Mobiluncus curtisii ATCC 43063	GCA_000196535.1	548479	2051	1	0	0	1
Mobiluncus mulieris ATCC 35243	GCA_000160615.1	585199	2052	1	0	0	1
Modestobacter caceresii	GCA_000761485.1	1522368	1522368	0	1	1	1
Modestobacter marinus	GCA_000306785.1	477641	477641	1	1	1	1
Mycetocola miduiensis	GCA_900115155.1	995034	995034	0	0	0	1
Mycetocola reblochoni REB411	GCA_900163835.1	1255698	331618	0	0	0	0
Mycobacterium alsense	GCA_002086635.1	324058	324058	0	0	0	0
Mycobacterium arosiense ATCC BAA-1401 = DSM 45069	GCA_002086125.1	1265311	425468	0	0	0	0
Mycobacterium avium subsp paratuberculosis K-10	GCA_000007865.1	262316	1764	0	0	0	0
Mycobacterium bohemicum DSM 44277	GCA_001053185.1	1236609	56425	0	0	0	0
Mycobacterium conspicuum	GCA_002102095.1	44010	44010	0	0	0	0
Mycobacterium europaeum	GCA_001373515.1	761804	761804	0	0	0	0
Mycobacterium fragae	GCA_002102185.1	1260918	1260918	0	0	0	0
Mycobacterium gordonae	GCA_002101675.1	1778	1778	0	0	0	0
Mycobacterium haemophilum DSM 44634	GCA_000340435.3	1202450	29311	0	0	0	0
Mycobacterium heidelbergense	GCA_002086215.1	53376	53376	0	0	0	0
Mycobacterium intermedium	GCA_002086275.1	28445	28445	0	0	0	0
Mycobacterium intracellulare ATCC 13950	GCA_000277125.1	487521	1767	0	0	0	0
Mycobacterium kansasii ATCC 12478	GCA_000157895.2	557599	1768	0	0	0	0
Mycobacterium kubicae	GCA_002101745.1	120959	120959	0	0	0	0
Mycobacterium kyorinense	GCA_001672775.1	487514	487514	0	0	0	0
Mycobacterium lacus	GCA_002102215.1	169765	169765	0	0	0	0
Mycobacterium lentiflavum	GCA_001373395.1	141349	141349	0	0	0	0
Mycobacterium leprae TN	GCA_000195855.1	272631	1769	0	0	0	0
Mycobacterium lepromatosis	GCA_000966355.1	480418	480418	0	0	0	0
Mycobacterium malmoense	GCA_002086305.1	1780	1780	0	0	0	0
Mycobacterium mantenii	GCA_002086335.1	560555	560555	0	0	0	0
Mycobacterium marinum E11	GCA_000723425.2	1131442	1781	0	0	0	0
Mycobacterium noviomagense	GCA_002086415.1	459858	459858	0	0	0	0
Mycobacterium palustre	GCA_002101785.1	153971	153971	0	0	0	0
Mycobacterium parascrofulaceum ATCC BAA-614	GCA_000164135.1	525368	240125	0	0	0	0
Mycobacterium parmense	GCA_002102335.1	185642	185642	0	0	0	0
Mycobacterium riyadhense	GCA_002101845.1	486698	486698	0	0	0	0
Mycobacterium saskatchewanense	GCA_002101875.1	220927	220927	0	0	0	0
Mycobacterium shimoidei	GCA_002101905.1	29313	29313	0	0	0	0
Mycobacterium shinjukuense	GCA_002086755.1	398694	398694	0	0	0	0
Mycobacterium szulgai	GCA_002116635.1	1787	1787	0	0	0	0
Mycobacterium triplex	GCA_000689255.1	47839	47839	0	0	0	0
Mycobacterium tuberculosis H37Rv	GCA_000195955.2	83332	1773	0	0	0	0
Mycobacterium tuberculosis variant bovis AF212297	GCA_000195835.2	233413	1773	0	0	0	0
Mycobacterium xenopi	GCA_002102015.1	1789	1789	0	0	0	0
Mycobacteroides abscessus ATCC 19977	GCA_000069185.1	561007	36809	0	0	0	0
Mycobacteroides chelonae CCUG 47445	GCA_001632805.1	1460372	1774	0	0	0	0
Mycolicibacillus koreensis	GCA_002104795.1	1069220	1069220	0	0	0	0
Mycolicibacillus trivialis	GCA_002102395.1	1798	1798	0	0	0	0
Mycolicibacter hiberniae	GCA_002101655.1	29314	29314	0	0	0	0
Mycolicibacter longobardus	GCA_002102265.1	1108812	1108812	0	0	0	0
Mycolicibacter minnesotensis	GCA_002086405.1	1118379	1118379	0	0	0	0
Mycolicibacter senuensis	GCA_002101885.1	386913	386913	0	0	0	0
Mycolicibacter sinensis 852014-51077_SCH5608930-a	GCA_001667375.1	875328	875328	0	0	0	0
Mycolicibacter sinensis E1572	GCA_001667945.1	875328	875328	0	0	0	0
Mycolicibacter sinensis JDM601	GCA_000214155.1	875328	875328	0	0	0	0
Mycolicibacter terrae	GCA_002101955.1	1788	1788	0	0	0	0
Mycolicibacterium aromaticivorans JS19b1 = JCM 16368	GCA_000559085.2	1440774	318425	0	0	0	0
Mycolicibacterium bacteremicum	GCA_002086115.1	564198	564198	0	0	0	0
Mycolicibacterium brisbanense	GCA_001570425.1	146020	146020	0	0	0	0
Mycolicibacterium celeriflavum	GCA_002086175.1	1249101	1249101	0	0	0	0
Mycolicibacterium chlorophenolicum	GCA_001044235.1	37916	37916	0	0	0	0
Mycolicibacterium chubuense NBB4	GCA_000266905.1	710421	1800	0	0	0	0
Mycolicibacterium confluentis	GCA_002102105.1	28047	28047	0	0	0	0
Mycolicibacterium cosmeticum	GCA_000613185.1	258533	258533	0	0	0	0
Mycolicibacterium diernhoferi	GCA_001907655.1	1801	1801	0	0	0	0
Mycolicibacterium doricum	GCA_002102115.1	126673	126673	0	0	0	0
Mycolicibacterium elephantis	GCA_001005175.1	81858	81858	0	0	0	0
Mycolicibacterium fallax	GCA_002101995.1	1793	1793	0	0	0	0
Mycolicibacterium flavescens	GCA_001722335.1	1776	1776	0	0	0	0
Mycolicibacterium fortuitum	GCA_001307545.1	1766	1766	0	0	0	0
Mycolicibacterium gilvum Spyr1	GCA_000184435.1	278137	1804	0	0	0	0
Mycolicibacterium goodii	GCA_001187505.1	134601	134601	0	0	0	0
Mycolicibacterium holsaticum	GCA_001722355.1	152142	152142	0	0	0	0
Mycolicibacterium insubricum	GCA_002086255.1	444597	444597	0	0	0	0
Mycolicibacterium iranicum	GCA_002101705.1	912594	912594	0	0	0	0
Mycolicibacterium komanii	GCA_001050035.1	1566885	1566885	0	0	0	0
Mycolicibacterium litorale	GCA_002007745.1	758802	758802	0	0	0	0
Mycolicibacterium mageritense DSM 44476 = CIP 104973	GCA_000612825.1	1209984	53462	0	0	0	0
Mycolicibacterium malmesburyense	GCA_001050015.1	1566886	1566886	0	0	0	0
Mycolicibacterium moriokaense	GCA_002086395.1	39691	39691	0	0	0	0
Mycolicibacterium neoaurum VKM Ac-1815D	GCA_000317305.3	700508	1795	0	0	0	0
Mycolicibacterium obuense	GCA_001044245.1	1807	1807	0	0	0	0
Mycolicibacterium parafortuitum	GCA_002086815.1	39692	39692	0	0	0	0
Mycolicibacterium phlei	GCA_001583415.1	1771	1771	0	0	0	0
Mycolicibacterium rhodesiae JS60	GCA_000230935.2	931627	36814	0	0	0	0
Mycolicibacterium rhodesiae NBB3	GCA_000230895.3	710685	36814	0	0	0	0
Mycolicibacterium rutilum	GCA_900108565.1	370526	370526	0	0	0	0
Mycolicibacterium setense	GCA_000805385.1	431269	431269	0	0	0	0
Mycolicibacterium smegmatis MC2 155	GCA_000015005.1	246196	1772	0	0	0	0
Mycolicibacterium thermoresistibile ATCC 19527	GCA_000234585.2	1078020	1797	0	0	0	0
Mycolicibacterium tusciae	GCA_002086795.1	75922	75922	0	0	0	0
Mycolicibacterium vaccae 95051	GCA_001655245.1	1354275	1810	0	0	0	0
Mycolicibacterium vanbaalenii PYR-1	GCA_000015305.1	350058	110539	0	0	0	0
Mycolicibacterium wolinskyi	GCA_002101965.1	59750	59750	0	0	0	0
Nakamurella multipartita DSM 44233	GCA_000024365.1	479431	53461	0	0	0	0
Nakamurella panacisegetis	GCA_900104535.1	1090615	1090615	0	0	0	0
Neomicrococcus aestuarii	GCA_001887245.1	556325	556325	0	0	0	0
Nesterenkonia jeotgali	GCA_001483765.1	317018	317018	0	0	0	0
Nocardia asteroides NBRC 15531	GCA_000308355.2	1110697	1824	0	0	0	0
Nocardia brasiliensis ATCC 700358	GCA_000250675.3	1133849	37326	0	0	0	0
Nocardia cyriacigeorgica GUH-2	GCA_000284035.1	1127134	135487	0	0	0	0
Nocardia donostiensis	GCA_002081795.1	1538463	1538463	0	0	0	0
Nocardia farcinica	GCA_001182745.2	37329	37329	0	0	0	0
Nocardia mangyaensis	GCA_001886715.1	2213200	2213200	0	0	0	0
Nocardia nova SH22a	GCA_000523235.1	1415166	37330	0	0	0	0
Nocardia seriolae	GCA_001865855.1	37332	37332	0	0	0	0
Nocardia terpenica	GCA_001625105.1	455432	455432	0	0	0	0
Nocardioides alpinus	GCA_900112035.1	748909	748909	0	0	0	0
Nocardioides dokdonensis FR1436	GCA_001653335.1	1300347	450734	0	0	0	0
Nocardioides exalbidus	GCA_900105585.1	402596	402596	1	0	0	1
Nocardioides lianchengensis	GCA_900101465.1	1045774	1045774	2	0	0	1
Nocardioides luteus	GCA_000960475.2	1844	1844	0	0	0	0
Nocardioides psychrotolerans	GCA_900113685.1	1005945	1005945	1	1	1	1
Nocardioides szechwanensis	GCA_900103935.1	1005944	1005944	0	0	0	0
Nocardioides terrae	GCA_900112345.1	574651	574651	1	0	0	1
Nocardiopsis alba ATCC BAA-2165	GCA_000294515.1	1205910	53437	0	0	0	0
Nocardiopsis dassonvillei subsp dassonvillei DSM 43111	GCA_000092985.1	446468	2014	0	0	0	0
Nocardiopsis flavescens	GCA_900141985.1	758803	758803	0	0	0	0
Nocardiopsis sinuspersici	GCA_001998325.1	501010	501010	0	0	0	0
Nonomuraea jiangxiensis	GCA_900099965.1	633440	633440	0	0	0	0
Nonomuraea maritima	GCA_900100395.1	683260	683260	0	0	0	0
Nonomuraea pusilla	GCA_900109355.1	46177	46177	0	0	0	0
Okibacterium fritillariae	GCA_900167575.1	123320	123320	0	0	0	0
Olsenella profusa F0195	GCA_000468755.1	1125712	138595	0	0	0	0
Olsenella scatoligenes	GCA_001494635.1	1299998	1299998	0	0	0	0
Olsenella uli DSM 7084	GCA_000143845.1	633147	133926	0	0	0	0
Olsenella umbonata DSM 22620	GCA_900105025.1	604330	604330	0	0	0	0
Parafannyhessea umbonata KHGC19	GCA_900111255.1	604330	604330	0	0	0	0
Ornatilinea apprima DSM 23815	GCA_001306115.1	1134406	1134406	NA	NA	NA	NA
Paenarthrobacter aurescens TC1	GCA_000014925.1	290340	43663	0	0	0	0
Paeniglutamicibacter gangotriensis Lz1y	GCA_000348945.1	1276920	254787	0	0	0	0
Parascardovia denticolens DSM 10105 = JCM 12538	GCA_001042675.1	864564	78258	0	0	0	0
Patulibacter medicamentivorans	GCA_000240225.2	1097667	1097667	0	1	1	0
Phycicoccus cremeus	GCA_900111375.1	587636	587636	0	0	0	0
Phycicoccus dokdonensis	GCA_900104525.1	443156	443156	0	0	0	0
Pimelobacter simplex	GCA_000785495.1	2045	2045	1	0	0	1
Planomonospora sphaerica	GCA_001653075.1	161355	161355	1	0	0	1
Plantibacter flavus	GCA_002024505.1	150123	150123	0	0	0	0
Prauserella marina	GCA_002240355.1	530584	530584	0	1	1	0
Propionibacterium cyclohexanicum	GCA_900111365.1	64702	64702	0	0	0	0
Propionibacterium freudenreichii subsp freudenreichii	GCA_000940845.1	66712	1744	0	0	0	0
Pseudarthrobacter chlorophenolicus A6	GCA_000022025.1	452863	85085	1	0	0	1
Pseudarthrobacter phenanthrenivorans Sphe3	GCA_000189535.1	930171	361575	0	0	0	0
Pseudarthrobacter sulfonivorans	GCA_001484605.1	121292	121292	0	0	0	0
Pseudoglutamicibacter albus DNF00011	GCA_000758985.1	1401063	98671	0	0	0	0
Pseudonocardia ammonioxydans	GCA_900115005.1	260086	260086	0	1	0	0
Pseudonocardia autotrophica DSM 535	GCA_001902615.1	2074	2074	0	1	0	0
Pseudonocardia autotrophica	GCA_002119215.1	2074	2074	0	1	0	0
Pseudonocardia dioxanivorans CB1190	GCA_000196675.2	675635	240495	0	1	0	0
Pseudonocardia oroxyli	GCA_900102195.1	366584	366584	0	1	0	0
Pseudonocardia thermophila	GCA_900142365.1	1848	1848	0	1	0	0
Pseudopropionibacterium propionicum F0230a	GCA_000277715.1	767029	1750	0	0	0	0
Raineyella antarctica	GCA_900092135.1	1577474	1577474	0	0	0	0
Rathayibacter toxicus	GCA_001465855.1	145458	145458	0	0	0	0
Rathayibacter tritici	GCA_001641005.1	33888	33888	0	0	0	0
Renibacterium salmoninarum ATCC 33209	GCA_000018885.1	288705	1646	0	0	0	0
Rhodococcus aetherivorans	GCA_000982715.1	191292	191292	0	0	0	0
Rhodococcus erythropolis CCM2595	GCA_000454045.1	1136179	1833	0	0	0	0
Rhodococcus fascians D188	GCA_001620305.1	1051973	1828	0	0	0	0
Rhodococcus hoagii 103S	GCA_000196695.1	685727	43767	0	0	0	0
Rhodococcus jostii RHA1	GCA_000014565.1	101510	132919	0	0	0	0
Rhodococcus kyotonensis	GCA_001645385.1	398843	398843	0	0	0	0
Rhodococcus pyridinivorans SB3094	GCA_000511305.1	1435356	103816	0	0	0	0
Rhodococcus triatomae	GCA_900099725.1	300028	300028	0	0	0	0
Rhodococcus triatomae BKS 15-14	GCA_000341795.1	1278078	300028	0	0	0	0
Rhodoluna lacicola	GCA_000699505.1	529884	529884	0	0	0	0
Roseiflexus castenholzii DSM 13941	GCA_000017805.1	383372	383372	NA	NA	NA	NA
Rothia dentocariosa ATCC 17931	GCA_000164695.2	762948	2047	0	0	0	0
Rothia mucilaginosa DY-18	GCA_000011025.1	680646	43675	0	0	0	0
Rothia nasimurium	GCA_002087015.1	85336	85336	0	0	0	0
Rubrobacter radiotolerans	GCA_000661895.1	42256	42256	0	1	1	0
Rubrobacter xylanophilus DSM 9941	GCA_000014185.1	266117	49319	0	1	1	0
Saccharomonospora azurea NA-128	GCA_000231055.3	882081	40988	0	1	1	0
Saccharomonospora cyanea NA-134	GCA_000244975.1	882082	40989	0	1	1	0
Saccharomonospora glauca K62	GCA_000243395.3	928724	40990	0	1	1	0
Saccharomonospora marina XMU15	GCA_000244955.1	882083	632569	0	1	1	0
Saccharomonospora viridis DSM 43017	GCA_000023865.1	471857	1852	0	1	1	0
Saccharomonospora xinjiangensis XJ-54	GCA_000258175.1	882086	75294	0	1	1	0
Saccharopolyspora erythraea NRRL 2338	GCA_000062885.1	405948	1836	0	1	1	0
Saccharopolyspora flava	GCA_900116135.1	95161	95161	0	1	1	0
Saccharopolyspora jiangxiensis	GCA_900112555.1	418522	418522	0	1	1	0
Saccharothrix espanaensis DSM 44229	GCA_000328705.1	1179773	103731	0	1	1	0
Salinispora arenicola CNS-205	GCA_000018265.1	391037	168697	0	0	0	0
Salinispora tropica CNB-440	GCA_000016425.1	369723	168695	0	0	0	0
Sanguibacter gelidistatuariae	GCA_900096585.1	1814289	1814289	1	1	0	1
Sanguibacter keddieii DSM 10542	GCA_000024925.1	446469	60920	1	1	0	1
Sanguibacter marinus (Flavimobilis marinus)	GCA_900113055.1	285351	285351	1	1	0	1
Scardovia inopinata JCM 12537	GCA_001042695.1	1150468	78259	0	0	0	0
Schaalia cardiffensis F0333	GCA_000364865.1	888050	181487	0	0	0	0
Schaalia meyeri	GCA_001262055.1	52773	52773	0	0	0	0
Schaalia odontolytica ATCC 17982	GCA_000154225.1	411466	1660	0	0	0	0
Schaalia radingae	GCA_900106055.1	131110	131110	0	0	0	0
Schaalia turicensis ACS-279-V-Col4	GCA_000296505.1	883077	131111	0	0	0	0
Segniliparus rotundus DSM 44985	GCA_000092825.1	640132	286802	0	0	0	0
Segniliparus rugosus ATCC BAA-974	GCA_000185725.2	679197	286804	0	0	0	0
Serinicoccus chungangensis	GCA_001483745.1	767452	767452	0	0	0	0
Sinomonas atrocyanea	GCA_001577305.1	37927	37927	1	0	0	1
Sinomonas humi	GCA_000802235.1	1338436	1338436	0	0	0	1
Sinosporangium album	GCA_900100605.1	504805	504805	0	0	0	0
Slackia exigua ATCC 700122	GCA_000162875.1	649764	84109	0	0	0	0
Slackia heliotrinireducens DSM 20476	GCA_000023885.1	471855	84110	0	0	0	0
Slackia piriformis YIT 12062	GCA_000296445.1	742818	626934	0	0	0	0
Stackebrandtia nassauensis DSM 44728	GCA_000024545.1	446470	283811	0	0	0	0
Streptoalloteichus hindustanus	GCA_900129375.1	2017	2017	0	1	1	0
Streptomonospora alba	GCA_000826685.1	183763	183763	0	0	0	0
Streptomyces aidingensis	GCA_900112355.1	910347	910347	0	1	1	0
Streptomyces albireticuli	GCA_002192455.1	1940	1940	0	1	1	0
Streptomyces alboflavus	GCA_002189675.2	67267	67267	0	1	1	0
Streptomyces albus	GCA_000827005.1	1888	1888	0	1	1	0
Streptomyces alfalfae	GCA_001975025.1	1642299	1642299	0	1	1	0
Streptomyces alni	GCA_900112845.1	380248	380248	0	1	1	0
Streptomyces auratus AGR0001	GCA_000280865.2	1160718	114687	0	1	1	0
Streptomyces autolyticus	GCA_001983975.1	75293	75293	0	1	1	0
Streptomyces avermitilis MA-4680 = NBRC 14893	GCA_000009765.2	227882	33903	0	1	1	0
Streptomyces azureus	GCA_001270025.1	146537	146537	0	1	1	0
Streptomyces bingchenggensis BCW-1	GCA_000092385.1	749414	379067	0	1	1	0
Streptomyces caatingaensis	GCA_001187435.1	1678637	1678637	0	1	1	0
Streptomyces canus	GCA_001514045.1	58343	58343	0	1	1	0
Streptomyces cattleya NRRL 8057 = DSM 46488	GCA_000240165.1	1003195	29303	0	1	1	0
Streptomyces clavuligerus	GCA_001693675.1	1901	1901	0	1	1	0
Streptomyces coelicolor A3(2)	GCA_000203835.1	100226	1902	0	1	1	0
Streptomyces collinus Tu 365	GCA_000444875.1	1214242	42684	0	1	1	0
Streptomyces davaonensis JCM 4913	GCA_000349325.1	1214101	348043	0	1	1	0
Streptomyces gilvigriseus	GCA_001879105.1	1428644	1428644	0	1	1	0
Streptomyces glaucescens	GCA_000761215.1	1907	1907	0	1	1	0
Streptomyces glauciniger	GCA_900188405.1	235986	235986	0	1	1	0
Streptomyces griseoaurantiacus M045	GCA_000204605.2	996637	68213	0	1	1	0
Streptomyces griseochromogenes	GCA_001542625.2	68214	68214	0	1	1	0
Streptomyces griseus subsp griseus NBRC 13350	GCA_000010605.1	455632	1911	0	1	1	0
Streptomyces guanduensis	GCA_900103985.1	310781	310781	0	1	1	0
Streptomyces himastatinicus ATCC 53653	GCA_000158915.1	457427	998084	0	1	1	0
Streptomyces indicus	GCA_900100315.1	417292	417292	0	1	1	0
Streptomyces jeddahensis	GCA_001642995.1	1716141	1716141	0	1	1	0
Streptomyces leeuwenhoekii	GCA_001013905.1	1437453	1437453	0	1	1	0
Streptomyces lincolnensis	GCA_001685355.1	1915	1915	0	1	1	0
Streptomyces lydicus	GCA_001729485.1	47763	47763	0	1	1	0
Streptomyces melanosporofaciens	GCA_900105695.1	67327	67327	0	1	1	0
Streptomyces mobaraensis NBRC 13819 = DSM 40847	GCA_000342125.1	1223523	35621	0	1	1	0
Streptomyces nanshensis	GCA_001751255.1	518642	518642	0	1	1	0
Streptomyces niveus	GCA_002009175.1	193462	193462	0	1	1	0
Streptomyces nodosus	GCA_000819545.1	40318	40318	0	1	1	0
Streptomyces noursei ATCC 11455	GCA_001704275.1	316284	1971	0	1	1	0
Streptomyces oceani	GCA_001751245.1	1075402	1075402	0	1	1	0
Streptomyces olivochromogenes	GCA_001514115.1	1963	1963	0	1	1	0
Streptomyces paucisporeus	GCA_900142575.1	310782	310782	0	1	1	0
Streptomyces pluripotens	GCA_000802245.2	1355015	1355015	0	1	1	0
Streptomyces pristinaespiralis	GCA_001278075.1	38300	38300	0	1	1	0
Streptomyces puniciscabiei	GCA_001735805.1	164348	164348	0	1	1	0
Streptomyces qinglanensis	GCA_900111245.1	943816	943816	0	1	1	0
Streptomyces radiopugnans	GCA_900110735.1	403935	403935	0	1	1	0
Streptomyces rubidus	GCA_900110255.1	310780	310780	0	1	1	0
Streptomyces scabiei 8722	GCA_000091305.1	680198	1930	0	1	1	0
Streptomyces thermoautotrophicus (Carbonactinospora thermoautotrphica)	GCA_001543895.1	1469144	1469144	0	1	1	0
Streptomyces thermolilacinus SPC6	GCA_000478605.2	1306406	285540	0	1	1	0
Streptomyces tsukubensis	GCA_002007125.1	83656	83656	0	1	1	0
Streptomyces tsukubensis NRRL18488	GCA_000297155.3	1114943	83656	0	1	1	0
Streptomyces turgidiscabies Car8	GCA_000331005.1	698760	85558	0	1	1	0
Streptomyces uncialis	GCA_001905345.1	1048205	1048205	0	1	1	0
Streptomyces venezuelae	GCA_001443625.1	54571	54571	0	1	1	0
Streptomyces vietnamensis	GCA_000830005.1	362257	362257	0	1	1	0
Streptomyces viridochromogenes DSM 40736	GCA_000158955.1	591159	1938	0	1	1	0
Streptomyces viridosporus ATCC 14672	GCA_000156435.1	566461	67581	0	1	1	0
Streptomyces wuyuanensis	GCA_900103455.1	1196353	1196353	0	1	1	0
Streptomyces xiamenensis	GCA_000993785.3	408015	408015	0	1	1	0
Streptomyces zinciresistens K42	GCA_000225525.2	700597	1073330	0	1	1	0
Streptosporangium roseum DSM 43021	GCA_000024865.1	479432	2001	0	0	0	0
Streptosporangium subroseum	GCA_900188345.1	106412	106412	0	0	0	0
Tersicoccus phoenicis	GCA_001968835.1	554083	554083	1	0	0	1
Tessaracoccus bendigoensis DSM 12906	GCA_900141915.1	1123357	72764	0	0	0	0
Tessaracoccus flavescens	GCA_001998865.1	399497	399497	0	0	0	0
Tessaracoccus flavus	GCA_001997295.1	1610493	1610493	0	0	0	0
Tessaracoccus lapidicaptus	GCA_001693815.1	1427523	1427523	0	0	0	0
Tessaracoccus oleiagri	GCA_900103275.1	686624	686624	0	0	0	0
Tetrasphaera australiensis Ben110	GCA_001050535.1	1193182	99480	0	0	0	0
Tetrasphaera elongata Lp2	GCA_000367525.2	1193181	101689	0	0	0	0
Tetrasphaera japonica T1-X7	GCA_001046855.1	1194083	99481	0	0	0	0
Tetrasphaera jenkinsii Ben 74	GCA_001046875.1	1193518	330834	0	0	0	0
Thermobifida cellulosilytica TB100	GCA_001517975.1	665004	144786	0	0	0	0
Thermobifida fusca YX	GCA_000012405.1	269800	2021	0	0	0	0
Thermobispora bispora DSM 43833	GCA_000092645.1	469371	2006	0	0	0	0
Thermoleophilum album	GCA_900108055.1	29539	29539	1	1	1	1
Thermomonospora curvata DSM 43183	GCA_000024385.1	471852	2020	0	0	0	0
Thermosporothrix hazakensis ATCC BAA-1881	GCA_003253565.1	644383	644383	NA	NA	NA	NA
Thermostaphylospora chromogena	GCA_900099985.1	35622	35622	0	0	0	0
Tropheryma whipplei str Twist	GCA_000007485.1	203267	2039	0	0	0	0
Trueperella bernardiae	GCA_001469025.1	59561	59561	0	0	0	0
Trueperella pyogenes	GCA_000612055.1	1661	1661	0	0	0	0
Tsukamurella paurometabola DSM 20162	GCA_000092225.1	521096	2061	0	0	0	0
Tsukamurella pseudospumae	GCA_001575205.1	239498	239498	0	0	0	0
Tsukamurella pulmonis	GCA_900103175.1	47312	47312	0	0	0	0
Tsukamurella tyrosinosolvens	GCA_900104775.1	57704	57704	0	0	0	0
Verrucosispora maris AB-18-032	GCA_000204155.1	263358	1003110	0	0	0	0
Verrucosispora sediminis	GCA_900112325.1	547162	547162	0	0	0	0
Williamsia sterculiae	GCA_900156495.1	1344003	1344003	0	0	0	0
Xiangella phaseoli	GCA_900109115.1	1144548	1144548	0	0	0	0
Xylanimonas cellulosilytica DSM 15894	GCA_000024965.1	446471	186189	0	0	0	0
Yuhushiella deserti	GCA_900115565.1	587909	587909	0	1	1	0
