## Supplemental Table 6 for "Regulatory divergence and functional diversification of a c-di-GMP-controlled sigma factor in Actinomycetota"

Cluster	Biological Process	E-value	S.venezuelae homolog	S.venezuelae locus tag	S. venezuelae annotation	Description of target
1	c-di-GMP metabolism	1.50E-193	APE26068.1	vnz_02140	cdgF	aminotransferase class I/II [Streptomyces venezuelae]
4	c-di-GMP metabolism	2.00E-40	APE26462.1	vnz_25635	cdgC	phosphodiesterase [Streptomyces venezuelae]
5	regulation of gene expression	5.40E-144	APE24637.1	vnz_28820	whiI	DNA-binding response regulator [Streptomyces venezuelae]
6	regulation of gene expression	3.30E-164	APE24359.1	vnz_27205	whiH	GntR family transcriptional regulator [Streptomyces venezuelae]
7	regulation of gene expression	5.50E-60	APE23425.1	vnz_22005	bldM	DNA-binding response regulator [Streptomyces venezuelae]
8	regulation of gene expression	2.10E-94	APE21937.1	vnz_13525	NA/no annotated orthologs	DNA-binding response regulator [Streptomyces venezuelae]
13	c-di-GMP metabolism	1.70E-44	APE26068.1	vnz_02140	cdgF	aminotransferase class I/II [Streptomyces venezuelae]
17	regulation of gene expression	4.30E-28	APE21933.1	vnz_13500	NA/no annotated orthologs	DNA-binding response regulator [Streptomyces venezuelae]
19	regulation of gene expression	5.80E-130	APE21196.1	vnz_09290	malR	LacI family transcriptional regulator [Streptomyces venezuelae]
26	regulation of gene expression	3.80E-50	APE24178.1	vnz_26215	whiG	RNA polymerase sigma factor WhiG [Streptomyces venezuelae]
38	regulation of gene expression	5.40E-102	APE21156.1	vnz_09050	NA/no annotated orthologs	transcriptional regulator [Streptomyces venezuelae]
50	regulation of gene expression	1.30E-119	APE25295.1	vnz_32530	NA/no annotated orthologs	LacI family transcriptional regulator [Streptomyces venezuelae]
53	regulation of gene expression	4.40E-158	APE24627.1	vnz_28770	NA/no annotated orthologs	transcriptional regulator [Streptomyces venezuelae]
57	regulation of gene expression	1.70E-88	APE19664.1	vnz_00740	NA/no annotated orthologs	DNA-binding response regulator [Streptomyces venezuelae]
61	regulation of gene expression	2.50E-115	APE24723.1	vnz_29280	NA/no annotated orthologs	diguanylate cyclase [Streptomyces venezuelae]
64	regulation of gene expression	4.80E-29	APE19933.1	vnz_02225	NA/no annotated orthologs	DNA-binding response regulator [Streptomyces venezuelae]
76	regulation of gene expression	1.10E-46	APE23620.1	vnz_23075	NA/no annotated orthologs	IclR family transcriptional regulator [Streptomyces venezuelae]
107	regulation of gene expression	1.70E-79	APE23775.1	vnz_23935	wblC	WhiB family transcriptional regulator [Streptomyces venezuelae]
111	regulation of gene expression	5.50E-101	APE22343.1	vnz_15865	NA/no annotated orthologs	TetR family transcriptional regulator [Streptomyces venezuelae]
122	regulation of gene expression	3.40E-229	APE24906.1	vnz_30335	NA/no annotated orthologs	SARP family transcriptional regulator [Streptomyces venezuelae]
124	regulation of gene expression	6.60E-109	APE22942.1	vnz_19350	glnR	transcriptional regulator [Streptomyces venezuelae]
127	regulation of gene expression	2.10E-140	APE24360.1	vnz_27210	hrdB	RNA polymerase sigma factor [Streptomyces venezuelae]
